# Questioning the Evidence for Host-Symbiont Codiversification in Mycorrhizal Symbioses

**DOI:** 10.1101/2025.05.14.653600

**Authors:** Fantine Bodin, Hélène Morlon, Benoît Perez-Lamarque

**Affiliations:** Institut de Biologie de l’ENS (IBENS), École Normale Supérieure, CNRS, INSERM, Université PSL, 46 rue d’Ulm, 75005 Paris, France; Université de Toulouse, Toulouse INP, CNRS, IRD, CRBE, Toulouse, France

**Keywords:** Cophylogenetic signal, phylogenetic congruence, mycorrhizal symbioses, coevolution, codiversification, cospeciation

## Abstract

The vast majority of plants form mycorrhizal symbioses. The ecological importance of these mutualistic interactions has sparked interest in their long evolutionary history. By examining interaction networks and phylogenetic trees, several studies have suggested that plants codiversify with their associated mycorrhizal fungi. However, recent research has demonstrated that phylogenetic congruence (interpreted as codiversification when divergence times match) is often conflated with another pattern called cophylogenetic signal (*i.e.,* closely related plants interacting with closely related fungi and *vice versa*), which may arise from different biological processes. We performed cophylogenetic analyses on 29 diverse mycorrhizal networks to reevaluate the evidence for codiversification in mycorrhizal symbioses. We found significant cophylogenetic signal but no phylogenetic congruence: closely related plants often interact with closely related fungi, but their phylogenies do not match. Instead of codiversification, this finding is consistent with trait matching between plants and mycorrhizal fungi, where compatible, evolutionarily conserved plant and fungal traits govern their interactions. Our work highlights the importance of appropriately interpreting the cophylogenetic methods used to study the macroevolution of plants and their mycorrhizal fungi. It suggests that previous evidence of codiversification in mycorrhizal symbioses actually detected cophylogenetic signal, since across the multiple and diverse networks analyzed here, there is no evidence that codiversification occurred during the evolution of mycorrhizal symbioses.
