## Supplementary material for "Questioning the Evidence for Host-Symbiont Codiversification in Mycorrhizal Symbioses": Supp Table 1

### Sheet: supp_table_1
Reference	Spatial characteristics	Evolutionary scale	Number of plant tips	Plant taxonomy	Plant tree aquisition	Plant sequences	Plant sampling	Bootstrap values for plants	Number of fungi tips	Fungi taxonomy	Fungi tree aquisition	Fungal phylogenetic reconstruction	Fungi sequences	Bootstrap values for fungal phylogenetic trees	Sequencer	Mycorrhizal association	Parafit p-value	PACo p-value	PACo R2	EMPRess costs (d: duplication, t: transfer, l: loss)	EMPRess with 1 fungi per plant		EMPRess with additional bifurcations		Comments
																					Cospeciation / transfer ratio	EMPRess p-value	Cospeciation / transfer ratio	EMPRess p-value
Arifin, A.R., Phillips, R.D., Linde, C.C., 2023. Strong phylogenetic congruence between Tulasnella fungi and their associated Drakaeinae orchids. J. Evol. Biol. 36, 221–237. https://doi.org/10.1111/jeb.14107	Australia	10-40 Myr	39	Drakaeinae orchids	From the authors	Exome-capture and genes TrnL-F and ITS		No bootstrap values	10	Tulasnella	From sequences	Full ITS	ITS1 - 5.8S - ITS2 (790bp)	> 60 for more than 70%	ABI PRISM BigDye Terminator v3.1 sequencing kit (Applied Biosystems) on an ABI-3130xl automated sequencer	Orchid mycorrhizae	9.999e-05	0	0.404713	d1_t1_l1	0.357143	0.587413	0.153846	0.731269	There are more plants than fungi, so we chose to consider fungi as hosts and plants as symbionts to run eMPRess.
																				d4_t1_l1	0.357143	1	0.142857	1
																				d2_t1_l2	0.1875	1	0.142857	0.999001
																				d4_t2_l1	0.357143	1	0.230769	0.999001
																				d2_t3_l1	0.833333	0.046953	0.5	0.018981
Hayward, J., Horton, T.R., 2014. Phylogenetic trait conservation in the partner choice of a group of ectomycorrhizal trees. Mol. Ecol. 23, 4886–4898. https://doi.org/10.1111/mec.12903	Islands of Dominica, Hawaii, Vieques and Puerto Rico + Big Pine Key in Florida	14.2 Myr	13	Pisoniaeae	From sequences	ITS1 - 5.8S - ITS2 and trnL (1330 bp)	2 to 15 individuals per species	> 60 for more than 70%	88	Thelephoroid	From sequences	Full ITS	ITS1 - 5.8S - ITS2 (1856 bp)	>60 for more than 80%	ABI 3730xl sequencer (Life Technologies Inc., Carlsbad, CA, USA)	Ectomycorrhizae	0.691731	0	0.101704	d1_t1_l1	0.212121	0.998002	No polytomies	No polytomies
																				d4_t1_l1	0.179487	1	No polytomies	No polytomies
																				d2_t1_l2	0.0952381	1	No polytomies	No polytomies
																				d4_t2_l1	0.314286	1	No polytomies	No polytomies
																				d2_t3_l1	0.590909	0.06993	No polytomies	No polytomies
Martos, F., Munoz, F., Pailler, T., Kottke, I., Gonneau, C., Selosse, M., 2012. The role of epiphytism in architecture and evolutionary constraint within mycorrhizal networks of tropical orchids. Mol. Ecol. 21, 5098–5109. https://doi.org/10.1111/j.1365-294X.2012.05692.x	Réunion Island	80-100 Myr	70	Orchids	Tree available	matK, trnL intron, trnL-F intergenic spacer and rps16 intron	6 individuals per species	No bootstrap values	93	Ceratobasidiaceae, Tulasnellaceae and Sebacinales	Tree available	Multiple genes	ITS1 - 5.8S - ITS2 and 28S	>60 for more than 80%	Not mentionned	Orchid mycorrhizae	0.168831	0.26	0.012603	d1_t1_l1	0.121951	0.057942	0.131429	0.000999
																				d4_t1_l1	0.121951	0.033966	0.130682	0.000999
																				d2_t1_l2	0.121951	0.044955	0.130682	0.000999
																				d4_t2_l1	0.15	0.110889	0.177515	0.000999
																				d2_t3_l1	0.189189	0.211788	0.281046	0.002997
Merckx, V., Bidartondo, M.I., 2008. Breakdown and delayed cospeciation in the arbuscular mycorrhizal mutualism. Proc. R. Soc. B Biol. Sci. 275, 1029–1035. https://doi.org/10.1098/rspb.2007.1622	3 different regions in Southwest Cameroon	50 Myr	5	Afrothismiaceae	From sequences	18S rDNA and ATPa (3107 bp)	3 to 12 individuals per species	> 99% for 100%	14	Glomus (Glomeromycotina)	From sequences	Multiple genes	18S rDNA, EF1 alpha and TOR2 (2898 bp)	>80 for more than 70%	sequencer BigDye v. 3 on ABI3730 Genetic Analyzer, Applied Biosystems	Arbuscular mycorrhizae, with mycoheterotrophic species	0.00569943	0	0.735053	d1_t1_l1	1	0.9001	No polytomies	No polytomies
																				d4_t1_l1	1	1	No polytomies	No polytomies
																				d2_t1_l2	1	1	No polytomies	No polytomies
																				d4_t2_l1	3	1	No polytomies	No polytomies
																				d2_t3_l1	3	0.122877	No polytomies	No polytomies
Öpik, M., Metsis, M., Daniell, T.J., Zobel, M., Moora, M., 2009. Large‐scale parallel 454 sequencing reveals host ecological group specificity of arbuscular mycorrhizal fungi in a boreonemoral forest. New Phytol. 184, 424–437. https://doi.org/10.1111/j.1469-8137.2009.02920.x	A 130-ha patch of boreonemoral forest in Estonia	140-270 Myr	10	Angiosperms	With V.PhyloMaker2	N/A	Several roots per species	No bootstrap values	43	Gloromycotina	Tree available	SSU rRNA	SSU rRNA	No bootstrap values	Genome Sequencer FLX System (Roche Applied Science)	Arbuscular mycorrhizae	0.50465	0.1052	0.0155949	d1_t1_l1	0.0625	0.988012	0.264151	0.000999	For eMPRess: for each fungal species, we selected the plant species with which it had the most abundant interaction.
																				d4_t1_l1	0.0606061	0.986014	0.264151	0.000999
																				d2_t1_l2	0.0606061	0.986014	0.264151	0.000999
																				d4_t2_l1	0.25	0.989011	0.405594	0.000999
																				d2_t3_l1	0.3	0.853147	0.605042	0.001998
Otero, J.T., Thrall, P.H., Clements, M., Burdon, J.J., Miller, J.T., 2011. Codiversification of orchids (Pterostylidinae) and their associated mycorrhizal fungi. Aust. J. Bot. 59, 480. https://doi.org/10.1071/BT11053	Australia	30-40 Myr	35	Pterostylidinae (orchids)	From sequences	ITS and matK (3310 bp)	1 to 3 individuals per species	>70 for more than 80%	37	Ceratobasidium	From sequences	Multiple genes	ITS and ML 4–5 (1102 bp)	>70 for more than 90%	sequencer ABI 3730 capillary automated DNA sequencer (PE Applied Biosystems, Foster City, CA, USA) using an ABI PRISM BigDye Terminator Cycle Sequencing Ready Reaction Kit (Applied Biosystems)	Orchid mycorrhizae	0.00019998	0.0013	0.24567	d1_t1_l1	0.391304	0.000999	No polytomies	No polytomies	Errors in the GenBank accessions: GU405548 instead of GQ405548, GU405577 instead of GQ405577
																				d4_t1_l1	0.391304	0.000999	No polytomies	No polytomies
																				d2_t1_l2	0.391304	0.000999	No polytomies	No polytomies
																				d4_t2_l1	0.684211	0.000999	No polytomies	No polytomies
																				d2_t3_l1	0.684211	0.000999	No polytomies	No polytomies
Perez-Lamarque, B., Petrolli, R., Strullu-Derrien, C., Strasberg, D., Morlon, H., Selosse, M.-A., Martos, F., 2022. Structure and specialization of mycorrhizal networks in phylogenetically diverse tropical communities. Environ. Microbiome 17, 38. https://doi.org/10.1186/s40793-022-00434-0	Réunion Island, community "Grand brûlé"	400-500 Myr	14	Angiosperms, ferns and lycophytes	With Phylomatic	N/A		No bootstrap values	14	Cantharellales	From sequences	Backbone tree approach	ITS2	>80 for more than 80%	Illumina 2 × 250 bp MiSeq technology	Orchid mycorrhizae	0.0712929	0.12	0.099463	d4_t1_l1	0.5	0.196803	0.190476	0.255744	Minimal detection threshold: 0%. OTU delineation : similarity threshold of 97%. For eMPRess: for each fungal species, we selected the plant species with which it had the most abundant interaction.
Perez-Lamarque, B., Petrolli, R., Strullu-Derrien, C., Strasberg, D., Morlon, H., Selosse, M.-A., Martos, F., 2022. Structure and specialization of mycorrhizal networks in phylogenetically diverse tropical communities. Environ. Microbiome 17, 38. https://doi.org/10.1186/s40793-022-00434-1	Réunion Island, community "Plaine-des-palmistes"	400-500 Myr	12	Angiosperms, ferns and lycophytes	With Phylomatic	N/A			5	Cantharellales	From sequences	Backbone tree approach	ITS2		Illumina 2 × 250 bp MiSeq technology	Orchid mycorrhizae	0.419258	0.483	0.146215	d4_t1_l1	0.333333	0.458541	0.0769231	0.701299
Perez-Lamarque, B., Petrolli, R., Strullu-Derrien, C., Strasberg, D., Morlon, H., Selosse, M.-A., Martos, F., 2022. Structure and specialization of mycorrhizal networks in phylogenetically diverse tropical communities. Environ. Microbiome 17, 38. https://doi.org/10.1186/s40793-022-00434-2	Réunion Island, community "Dimitile"	400-500 Myr	6	Angiosperms, ferns and lycophytes	With Phylomatic	N/A			5	Cantharellales	From sequences	Backbone tree approach	ITS2		Illumina 2 × 250 bp MiSeq technology	Orchid mycorrhizae	0.19648	0.16	0.384142	d4_t1_l1	1	0.398601	1	0.152847
Perez-Lamarque, B., Petrolli, R., Strullu-Derrien, C., Strasberg, D., Morlon, H., Selosse, M.-A., Martos, F., 2022. Structure and specialization of mycorrhizal networks in phylogenetically diverse tropical communities. Environ. Microbiome 17, 38. https://doi.org/10.1186/s40793-022-00434-3	Réunion Island, community "Grand brûlé"	400-500 Myr	14	Angiosperms, ferns and lycophytes	With Phylomatic	N/A			41	Glomeromycotina	From the authors	SSU rRNA	SSU rRNA	>60 for more than 80%	Illumina 2 × 250 bp MiSeq technology	Arbuscular mycorrhizae	0.287971	0.118	0.0260299	d4_t1_l1	0.222222	0.946054	0.227642	0.012987
Perez-Lamarque, B., Petrolli, R., Strullu-Derrien, C., Strasberg, D., Morlon, H., Selosse, M.-A., Martos, F., 2022. Structure and specialization of mycorrhizal networks in phylogenetically diverse tropical communities. Environ. Microbiome 17, 38. https://doi.org/10.1186/s40793-022-00434-4	Réunion Island, community "Plaine-des-palmistes"	400-500 Myr	14	Angiosperms, ferns and lycophytes	With Phylomatic	N/A			19	Glomeromycotina	From the authors	SSU rRNA	SSU rRNA		Illumina 2 × 250 bp MiSeq technology	Arbuscular mycorrhizae	0.224478	0.332	0.0206019	d4_t1_l1	0.166667	0.983017	0.275362	0.81019
Perez-Lamarque, B., Petrolli, R., Strullu-Derrien, C., Strasberg, D., Morlon, H., Selosse, M.-A., Martos, F., 2022. Structure and specialization of mycorrhizal networks in phylogenetically diverse tropical communities. Environ. Microbiome 17, 38. https://doi.org/10.1186/s40793-022-00434-5	Réunion Island, community "Dimitile"	400-500 Myr	9	Angiosperms, ferns and lycophytes	With Phylomatic	N/A			27	Glomeromycotina	From the authors	SSU rRNA	SSU rRNA		Illumina 2 × 250 bp MiSeq technology	Arbuscular mycorrhizae	0.973003	0.358	0.0275722	d4_t1_l1	0.125	0.936064	0.377049	0.002997
Perez-Lamarque, B., Petrolli, R., Strullu-Derrien, C., Strasberg, D., Morlon, H., Selosse, M.-A., Martos, F., 2022. Structure and specialization of mycorrhizal networks in phylogenetically diverse tropical communities. Environ. Microbiome 17, 38. https://doi.org/10.1186/s40793-022-00434-6	Réunion Island, community "Grand brûlé"	400-500 Myr	11	Angiosperms, ferns and lycophytes	With Phylomatic	N/A			5	Helotiales	From sequences	Backbone tree approach	ITS2	>70 for more than 90%	Illumina 2 × 250 bp MiSeq technology	Ericoid mycorrhizae	0.0341966	0.087	0.0597064	d4_t1_l1	1	0.160839	0.35	0.052947
Perez-Lamarque, B., Petrolli, R., Strullu-Derrien, C., Strasberg, D., Morlon, H., Selosse, M.-A., Martos, F., 2022. Structure and specialization of mycorrhizal networks in phylogenetically diverse tropical communities. Environ. Microbiome 17, 38. https://doi.org/10.1186/s40793-022-00434-7	Réunion Island, community "Plaine-des-palmistes"	400-500 Myr	14	Angiosperms, ferns and lycophytes	With Phylomatic	N/A			17	Helotiales	From sequences	Backbone tree approach	ITS2		Illumina 2 × 250 bp MiSeq technology	Ericoid mycorrhizae	0.00509949	0.077	0.0451221	d4_t1_l1	0.25	0.367632	0.176471	0.136863
Perez-Lamarque, B., Petrolli, R., Strullu-Derrien, C., Strasberg, D., Morlon, H., Selosse, M.-A., Martos, F., 2022. Structure and specialization of mycorrhizal networks in phylogenetically diverse tropical communities. Environ. Microbiome 17, 38. https://doi.org/10.1186/s40793-022-00434-8	Réunion Island, community "Dimitile"	400-500 Myr	9	Angiosperms, ferns and lycophytes	With Phylomatic	N/A			27	Helotiales	From sequences	Backbone tree approach	ITS2		Illumina 2 × 250 bp MiSeq technology	Ericoid mycorrhizae	0.00409959	0	0.0735717	d4_t1_l1	0.235294	0.965035	0.18	0.184815
Perez-Lamarque, B., Petrolli, R., Strullu-Derrien, C., Strasberg, D., Morlon, H., Selosse, M.-A., Martos, F., 2022. Structure and specialization of mycorrhizal networks in phylogenetically diverse tropical communities. Environ. Microbiome 17, 38. https://doi.org/10.1186/s40793-022-00434-9	Réunion Island, community "Grand brûlé"	400-500 Myr	6	Angiosperms, ferns and lycophytes	With Phylomatic	N/A			7	Mucoromycotina	From the authors	SSU rRNA	SSU rRNA	>60 for more than 80%	Illumina 2 × 250 bp MiSeq technology	Arbuscular mycorrhizae	0.238076	0.037	0.552861	d4_t1_l1	1.5	0.703297	1.5	0.675325
Perez-Lamarque, B., Petrolli, R., Strullu-Derrien, C., Strasberg, D., Morlon, H., Selosse, M.-A., Martos, F., 2022. Structure and specialization of mycorrhizal networks in phylogenetically diverse tropical communities. Environ. Microbiome 17, 38. https://doi.org/10.1186/s40793-022-00434-10	Réunion Island, community "Plaine-des-palmistes"	400-500 Myr	12	Angiosperms, ferns and lycophytes	With Phylomatic	N/A			31	Mucoromycotina	From the authors	SSU rRNA	SSU rRNA		Illumina 2 × 250 bp MiSeq technology	Arbuscular mycorrhizae	0.208979	0.318	0.0480703	d4_t1_l1	0.26087	0.483516	0.2	0.217782
Perez-Lamarque, B., Petrolli, R., Strullu-Derrien, C., Strasberg, D., Morlon, H., Selosse, M.-A., Martos, F., 2022. Structure and specialization of mycorrhizal networks in phylogenetically diverse tropical communities. Environ. Microbiome 17, 38. https://doi.org/10.1186/s40793-022-00434-11	Réunion Island, community "Dimitile"	400-500 Myr	7	Angiosperms, ferns and lycophytes	With Phylomatic	N/A			11	Mucoromycotina	From the authors	SSU rRNA	SSU rRNA		Illumina 2 × 250 bp MiSeq technology	Arbuscular mycorrhizae	0.531247	0.104	0.153702	d4_t1_l1	0.166667	0.895105	0.210526	0.205794
Perez-Lamarque, B., Petrolli, R., Strullu-Derrien, C., Strasberg, D., Morlon, H., Selosse, M.-A., Martos, F., 2022. Structure and specialization of mycorrhizal networks in phylogenetically diverse tropical communities. Environ. Microbiome 17, 38. https://doi.org/10.1186/s40793-022-00434-12	Réunion Island, community "Grand brûlé"	400-500 Myr	14	Angiosperms, ferns and lycophytes	With Phylomatic	N/A			25	Sebacinales	From sequences	Backbone tree approach	ITS2	>70 for more than 80%	Illumina 2 × 250 bp MiSeq technology	Ectomycorrhizae	0.635436	0.775	0.016358	d4_t1_l1	0.235294	0.923077	0.253521	0.036963
Perez-Lamarque, B., Petrolli, R., Strullu-Derrien, C., Strasberg, D., Morlon, H., Selosse, M.-A., Martos, F., 2022. Structure and specialization of mycorrhizal networks in phylogenetically diverse tropical communities. Environ. Microbiome 17, 38. https://doi.org/10.1186/s40793-022-00434-13	Réunion Island, community "Plaine-des-palmistes"	400-500 Myr	11	Angiosperms, ferns and lycophytes	With Phylomatic	N/A			13	Sebacinales	From sequences	Backbone tree approach	ITS2		Illumina 2 × 250 bp MiSeq technology	Ectomycorrhizae	0.00239976	0.042	0.0691381	d4_t1_l1	0.333333	0.158841	0.34375	0.001998
Perez-Lamarque, B., Petrolli, R., Strullu-Derrien, C., Strasberg, D., Morlon, H., Selosse, M.-A., Martos, F., 2022. Structure and specialization of mycorrhizal networks in phylogenetically diverse tropical communities. Environ. Microbiome 17, 38. https://doi.org/10.1186/s40793-022-00434-14	Réunion Island, community "Dimitile"	400-500 Myr	8	Angiosperms, ferns and lycophytes	With Phylomatic	N/A			8	Sebacinales	From sequences	Backbone tree approach	ITS2		Illumina 2 × 250 bp MiSeq technology	Ectomycorrhizae	0.00229977	0	0.202918	d4_t1_l1	0.25	0.812188	0.166667	0.222777
Perez‐Lamarque, B., Selosse, M., Öpik, M., Morlon, H., Martos, F., 2020. Cheating in arbuscular mycorrhizal mutualism: a network and phylogenetic analysis of mycoheterotrophy. New Phytol. 226, 1822–1835. https://doi.org/10.1111/nph.16474 + Öpik, M., Vanatoa, A., Vanatoa, E., Moora, M., Davison, J., Kalwij, J.M., Reier, Ü., Zobel, M., 2010. The online database Maarj AM reveals global and ecosystem…	Worlwide	400-500 Myr	490	Vascular plants	From the authors	With Phylomatic		No bootstrap values	351	Glomeromycotina	From the authors	SSU rRNA	SSU rRNA	No bootstrap values	Different origins (see MaarjAM database)	Arbuscular mycorrhizae, with mycoheterotrophic species	9.999e-05	0	0.00220706	d1_t1_l1	0.0372671	0.811619	cannot be run (too computationnally intensive)		Data from the MaarjAM database (https://maarjam.ut.ee).
																				d4_t1_l1	0.0402477	1	cannot be run (too computationnally intensive)
																				d2_t1_l2	0.037037	0.9983	cannot be run (too computationnally intensive)
																				d4_t2_l1	0.083871	1	cannot be run (too computationnally intensive)
																				d2_t3_l1	0.114504	0.158684	cannot be run (too computationnally intensive)
Sepp, S., Davison, J., Jairus, T., Vasar, M., Moora, M., Zobel, M., Öpik, M., 2019. Non‐random association patterns in a plant–mycorrhizal fungal network reveal host–symbiont specificity. Mol. Ecol. 28, 365–378. https://doi.org/10.1111/mec.14924	1000m2 of grass-land in Estonia	100-150 Myr	32	Angiosperms	With V.PhyloMaker2	N/A		No bootstrap values	89	Glomeromycotina	Tree available	SSU rRNA	SSU rRNA	No bootstrap values	Genome Sequencer FLX system using Titanium Series reagents (Roche Applied Science, Mannheim, Germany)	Arbuscular mycorrhizae	0.00019998	0.333	0.00383274	d1_t1_l1	0.166667	0.10989	0.160101	0.000999	For eMPRess: for each fungal species, we selected the plant species with which it had the most abundant interaction.
																				d4_t1_l1	0.164384	0.256743	0.160101	0.000999
																				d2_t1_l2	0.164384	0.0999	0.147595	0.000999
																				d4_t2_l1	0.25	0.114885	0.243486	0.000999
																				d2_t3_l1	0.306452	0.120879	0.326609	0.011988
Shefferson, R.P., Cowden, C.C., Mccormick, M.K., Yukawa, T., Ogura-Tsujita, Y., Hashimoto, T., 2010. Evolution of host breadth in broad interactions: mycorrhizal specificity in East Asian and North American rattlesnake plantains (Goodyera spp.) and their fungal hosts: MYCORRHIZAL HOST BREADTH EVOLUTION. Mol. Ecol. 19, 3008–3017. https://doi.org/10.1111/j.1365-294X.2010.04693.x	Japan and North America	20-50 Myr	13	Goodyera and Hetaeria (orchids)	With V.PhyloMaker2	N/A	2 to 6 roots per plant	No bootstrap values	61	Basidiomycota and Ascmicotina	From sequences (no use of trimAl)	Full ITS	ITS1 - 5.8S - ITS2 (1165 bp)	>70 for more than 80%	BigDye v. 3.1 chemistry (Applied Biosystems Inc., Foster City, CA, USA)	Orchid mycorrhizae	0.987901	0.3774	0.0693056	d1_t1_l1	0.230769	0.569431	No polytomies	No polytomies	Same results with only the Ceratobasidiaceae or with all fungi.
																				d4_t1_l1	0.230769	0.999001	No polytomies	No polytomies
																				d2_t1_l2	0.170732	0.997003	No polytomies	No polytomies
																				d4_t2_l1	0.333333	0.999001	No polytomies	No polytomies
																				d2_t3_l1	0.310345	0.808192	No polytomies	No polytomies
Toju, H., Tanabe, A.S., Ishii, H.S., 2016. Ericaceous plant–fungus network in a harsh alpine–subalpine environment. Mol. Ecol. 25, 3242–3257. https://doi.org/10.1111/mec.13680	Region of Mt. Tateyama in central Japan	10-100 Myr	16	Ericaceae	With V.PhyloMaker2	N/A	20 individuals per species	No bootstrap values	108	Helotiales	From sequences	Backbone tree approach	ITS1 (572 bp)	>70 for more than 80%	Illumina MiSeq sequencing	Ericoid mycorrhizae	0.970803	0.6613	0.00657754	d1_t1_l1	0.125	0.972028	0.270548	0.001998	For eMPRess: for each fungal species, we selected the plant species with which it had the most abundant interaction.
																				d4_t1_l1	0.122222	0.995005	0.267797	0.000999
																				d2_t1_l2	0.0978261	0.996004	0.191083	0.000999
																				d4_t2_l1	0.2625	0.991009	0.395522	0.000999
																				d2_t3_l1	0.328571	0.882118	0.520833	0.000999
Toju, H., Tanabe, A.S., Ishii, H.S., 2016. Ericaceous plant–fungus network in a harsh alpine–subalpine environment. Mol. Ecol. 25, 3242–3257. https://doi.org/10.1111/mec.13680	Region of Mt. Tateyama in central Japan	10-100 Myr	16	Ericaceae	With V.PhyloMaker2	N/A	20 individuals per species	No bootstrap values	35	Sebacinales	From sequences	Backbone tree approach	ITS1 (572 bp)	>60 for more than 75%	Illumina MiSeq sequencing	Ericoid mycorrhizae	0.70023	0.0383	0.0818933	d1_t1_l1	0.137931	0.83017	0.241935	0.414585
																				d4_t1_l1	0.133333	0.344655	0.241935	0.090909
																				d2_t1_l2	0.133333	0.508492	0.132353	0.288711
																				d4_t2_l1	0.416667	0.245754	0.425926	0.02997
																				d2_t3_l1	0.571429	0.362637	0.530612	0.135864
Toju, H., Tanabe, A.S., Ishii, H.S., 2016. Ericaceous plant–fungus network in a harsh alpine–subalpine environment. Mol. Ecol. 25, 3242–3257. https://doi.org/10.1111/mec.13680	Region of Mt. Tateyama in central Japan	10-100 Myr	16	Ericaceae	With V.PhyloMaker2	N/A	20 individuals per species	No bootstrap values	42	Agaricales	From sequences	ITS1	ITS1 (572 bp)	>60 for more than 75%	Illumina MiSeq sequencing	Ericoid mycorrhizae	0.0226977	0.0163	0.0509328	d1_t1_l1	0.09375	0.712288	0.179104	0.20979
																				d4_t1_l1	0.0909091	0.993007	0.179104	0.218781
																				d2_t1_l2	0.0909091	0.959041	0.144928	0.2997
																				d4_t2_l1	0.2	0.994006	0.385965	0.138861
																				d2_t3_l1	0.291667	0.755245	0.444444	0.414585
Van Galen, L.G., Orlovich, D.A., Lord, J.M., Nilsen, A.R., Dutoit, L., Larcombe, M.J., 2023. Correlated evolution in an ectomycorrhizal host–symbiont system. New Phytol. 238, 1215–1229. https://doi.org/10.1111/nph.18802	New Zealand’s South Island	72 Myr	4	Nothofagus (beechs)	Tree available	N/A		No bootstrap values	73	Lactarius	Tree available	Hybrid tree: ITS2 phylogenies combined with a megaphylogeny backbone for deeper nodes	ITS2	No bootstrap values	Illumina MiSeq sequencing	Ectomycorrhizae	0.0242976	0.0035	0.0484672	d1_t1_l1	0.0833333	0.400599	No polytomies	No polytomies
																				d4_t1_l1	0.0909091	0.652348	No polytomies	No polytomies
																				d2_t1_l2	0.0344828	0.671329	No polytomies	No polytomies
																				d4_t2_l1	0.176471	0.563437	No polytomies	No polytomies
																				d2_t3_l1	0.5	0.423576	No polytomies	No polytomies
Zhao, Z., Li, X., Liu, M.F., Merckx, V.S.F.T., Saunders, R.M.K., Zhang, D., 2021. Specificity of assemblage, not fungal partner species, explains mycorrhizal partnerships of mycoheterotrophic Burmannia plants. ISME J. 15, 1614–1627. https://doi.org/10.1038/s41396-020-00874-x	China and Malaysia	80-120 Myr	10	Burmanniaceae	From the authors	18S and matR	At least 2 individuals per species	>80 for 100%	23	Glomeromycotina	From the authors	SSU rRNA	SSU rRNA	> 60 for more than 80%	Illumina HiSeq2500 PE250 platform	Arbuscular mycorrhizae, with mycoheterotrophic species	0.0887911	0.0292	0.139784	d1_t1_l1	0.230769	0.466533	0.291667	0.290709	Threshold of abundance to considerate a plant-fungus interaction: 0.05% of the reads. For eMPRess: for each fungal species, we selected the plant species with which it had the most abundant interaction.
																				d4_t1_l1	0.214286	0.959041	0.28	0.443556
																				d2_t1_l2	0.214286	0.886114	0.142857	0.405594
																				d4_t2_l1	0.416667	0.949051	0.333333	0.366633
																				d2_t3_l1	0.444444	0.466533	0.5625	0.104895
